# Expression and subcellular localization of *USH1C*/harmonin in the human retina provide insights into pathomechanisms and therapy

**DOI:** 10.1101/2021.08.27.457962

**Authors:** Kerstin Nagel-Wolfrum, Benjamin R. Fadl, Mirjana M. Becker, Kirsten A. Wunderlich, Jessica Schäfer, Daniel Sturm, Jacques Fritze, Burcu Gür, Lew Kaplan, Tommaso Andreani, Tobias Goldmann, Matthew Brooks, Margaret R. Starostik, Anagha Lokhande, Melissa Apel, Karl R. Fath, Katarina Stingl, Susanne Kohl, Margaret M. DeAngelis, Ursula Schlötzer-Schrehardt, Ivana K. Kim, Leah A. Owen, Jan M. Vetter, Norbert Pfeiffer, Miguel A. Andrade-Navarro, Antje Grosche, Anand Swaroop, Uwe Wolfrum

**Affiliations:** Institute of Molecular Physiology, Johannes Gutenberg University Mainz, Germany; Institute of Developmental Biology and Neurobiology, Johannes Gutenberg University Mainz, Germany; Neurobiology, Neurodegeneration and Repair Laboratory, National Eye Institute, National Institutes of Health, Bethesda, USA; Department of Physiological Genomics, BioMedical Center, Ludwig-Maximilian University, Munich, Germany; Computational Biology and Data Mining, Institute of Organismic & Molecular Evolution Biology, Johannes Gutenberg University Mainz, Germany; Department of Ophthalmology, University Medical Centre Mainz, Germany; Queens College of CUNY, Kissena Blvd, Flushing, NY, USA; University Eye Hospital, Centre for Ophthalmology, University of Tubingen, Germany; Institute for Ophthalmic Research, Centre for Ophthalmology, University of Tubingen, Germany; Department of Ophthalmology and Ira G. Ross Eye Institute, Jacobs School of Medicine and Biomedical Sciences, University of Buffalo, USA; Department of Ophthalmology, Friedrich-Alexander-Universität, Erlangen-Nürnberg, Germany; Retina Service, Massachusetts Eye and Ear Infirmary, Harvard Medical School, Boston, USA; Department of Ophthalmology and Visual Sciences, University of Utah, Salt Lake City, USA

**Keywords:** Usher syndrome, retina dystrophy, ciliopathy, USH1C, harmonin, alternate splicing, splicing variants, photoreceptor cells, Müller glia cell, cell-cell adhesions, outer limiting membrane

## Abstract

Usher syndrome (USH) is the most common form of hereditary deafness-blindness in humans. USH is a complex genetic disorder, assigned to three clinical subtypes differing in onset, course, and severity, with USH1 being the most severe. Rodent USH1 models do not reflect the ocular phenotype observed in human patients to date; hence, little is known about the pathophysiology of USH1 in the human eye. One of the USH1 genes, *USH1C*, exhibits extensive alternative splicing and encodes numerous harmonin protein isoforms that function as scaffolds for organizing the USH interactome. RNA-seq analysis of human retinas uncovered harmonin_a1 as the most abundant transcript of *USH1C*. Bulk RNA-seq analysis and immunoblotting showed abundant expression of harmonin in Müller glia cells (MGCs) and retinal neurons. Furthermore, harmonin was localized in the terminal endfeet and apical microvilli of MGCs, presynaptic region (pedicle) of cones, and outer segments of rods as well as at adhesive junctions of MGCs and photoreceptors in the outer limiting membrane (OLM). Our data provide evidence for the interactions of harmonin with OLM molecules in photoreceptors (PRCs) and MGCs and rhodopsin in PRCs. Subcellular expression and colocalization of harmonin correlate with the clinical phenotype observed in USH1C patients. In addition, primary cilia defects in *USH1C* patient-derived fibroblasts could be reverted by the delivery of harmonin_a1 transcript isoform. Our data provide novel insights into PRC cell biology, *USH1C* pathophysiology, and for developing gene therapy treatment.
