## Supplemental Data 1 for "Expression and subcellular localization of *USH1C*/harmonin in the human retina provide insights into pathomechanisms and therapy"

### Sheet: TPM values
transcript_id	D117_li_CD29neg_p	D117_li_CD29neg_m	D117_li_CD29pos_p	D117_li_CD29pos_m	D117_re_CD29neg_p	D117_re_CD29neg_m	D117_re_CD29pos_p	D117_re_CD29pos_m	D118_li_CD29neg_p	D118_li_CD29neg_m	D118_li_CD29pos_p	D118_li_CD29pos_m	D118_re_CD29neg_p	D118_re_CD29neg_m	D118_re_CD29pos_p	D118_re_CD29pos_m
region1_LSVex1ex2ex3ex4ex5.fa	138864	131440	157179	139916	111753	0.0118309	162487	128597	154627	137541	149095	66283.6	23020.1	119002	123571	257752
region1_LSVex1ex2ex4ex5.fa	3.75553e-05	0	0.0042633	0	0	0	0	0	0	274.415	0	0	0	523.332	0	0
region1_LSVex1ex3ex4ex5.fa	1054.49	1.97601e-05	0.146364	17381.5	0	0	0	0	9565.47	10517.8	3642.76	76289.6	131.682	10047.2	5437.74	0
region1_LSVex1ex5.fa	0	9237.78	0.00596675	2225.59	9.22891	0	0	0	0	3623.39	1292.52	0	82606	1624.91	2486.44	0
region1_LSVex2ex3ex4ex5.fa	23859	48900.9	18.6429	24114.7	29676.3	72147.7	0	0.773631	2898.27	17083	20791.8	123392	25444.5	22859.5	5215.92	0.815552
region2_LSVex10ex11ex12.fa	204575	141145	189317	239921	206715	57224.8	188963	154932	192589	245921	189820	95693.2	240846	208051	159965	133934
region2_LSVex10ex12.fa	54880.3	22423.3	60901	56621.2	96896.1	80861.2	76957.7	138001	127780	43397	45588.8	63891.7	12762.8	129052	160056	41331.4
region3_LSVex14ex15ex16ex16pex17ex18ex22.fa	0	0	0	2.60239e-05	0	0	0	0	0	0	0	0	0	0	0.0143393	0
region3_LSVex14ex15ex16ex16pex17ex21pex22.fa	0	0	0	0	0	0	0	0	525.058	662.833	0	0	0	0	0	0
region3_LSVex14ex15ex16ex16pex17ex22.fa	0	0	0	0.000308339	0	0	0	0	0	0	0	0	0	0	0.000437293	0
region3_LSVex14ex15ex16ex16pex21ex22.fa	0	0	0	0	0	0	0	0	0	0	0	0	0	0	0	0
region3_LSVex14ex15ex16ex17ex22.fa	0	0	2.81612e-05	0	0	0	0	0	0	0	0	0	0	0	0	0
region3_LSVex14ex15ex16ex21ex22.fa	1964.38	4.2158	0	4518.79	0.129552	0	9996.15	0	0.00146571	2077.17	8949.28	22674	0	1424.89	0.0240318	0.0166063
region3_LSVex14ex15ex16ex21pex22.fa	3.3711	0	0	0.00634436	0.0966428	0	0	0	7.67425e-06	0	8.6479e-05	0	0	0	0	0
region3_LSVex14ex15ex16ex22.fa	7726.81	31149	0	17991.6	63791.6	0	0	5331.35	12979.1	7640.58	25807.2	0	0	9080.26	0	0
region3_LSVex14ex15ex16ex22b.fa	1627.37	24.2586	0	563.026	12.3131	0	0	2.08654	0.264315	484.536	9576.09	4.22258	0	0.208706	2.3804	0
region3_LSVex14ex15ex16pex17ex18ex22.fa	0	0	0.000454591	0.00768397	0	0	0	0	0	0	1073.74	0	0	6.52412e-05	0.421398	0
region3_LSVex14ex15ex16pex17ex22.fa	0	0	0	0.762404	2221.73	0	0	0	0	0	1533.4	0	0	0.836439	0.0295412	0
region3_LSVex14ex15ex16pex21ex22.fa	0	0	0	0	7498.95	0	0	0.0250639	0	1138.51	0	149.043	0	232.233	0	0.00231944
region3_LSVex14ex15ex17ex18ex21ex22.fa	0.0189264	0	0.475231	2074.38	3751.1	0	0	0	0.00263874	897.707	1889.19	0	0	916.471	1507.42	23173
region3_LSVex14ex15ex17ex18ex22.fa	8.45425e-05	0	9462.26	2.85297	0	0	0	7784.43	5150.8	1274.69	0	0	0	1131.55	1564.91	35.8322
region3_LSVex14ex15ex17ex22.fa	6843.61	0	28040.2	5112.13	11827.9	0	0	20341.7	7647.08	5180.97	2459.01	0	0	5684.08	3000.1	0
region3_LSVex14ex15ex20ex21ex22.fa	6472.75	0	19595.9	13153.9	7826.84	310611	0	0	4601.96	2719.98	18239.1	0	28106.3	2637.9	1763.37	0
region3_LSVex14ex15ex21pex22.fa	6110.46	15289.8	0	16555.3	28114.2	0	28328.8	20655.9	9320.13	7788.7	24569.5	57200.8	0	7889.15	2869.7	0
region3_LSVex14ex15ex22.fa	303292	304541	315124	226159	227310	225578	315656	289701	259698	325127	253448	119029	508622	299469	314407	286665
region3_LSVex14ex16ex16pex17ex21pex22.fa	0	0	0	0	0	0	0	0	0	0	0	0	0	0	2.49178e-06	0
region3_LSVex14ex16ex17ex22.fa	0	0	0	0	0	0	0	0	0	0	0	0	0	0	0	0
region3_LSVex14ex16ex21ex22.fa	0	13336.7	0	0	9057.53	42545.6	0	0	2079.56	143.594	0	0	0	0.000319316	5856.11	0.766068
region3_LSVex14ex16ex21pex22.fa	0.048527	0	0	0.000151537	5552.84	0	17.5001	0	2.47179	2.22814	0	0	0	0.0202513	0.00537722	0
region3_LSVex14ex16ex22.fa	0	0	0	0	0	0	0	0	0	0	0	0	0	0	0	0
region3_LSVex14ex16ex22b.fa	443.396	8080.19	0	1489.68	13109.1	0	2696.83	4160.78	1809.34	1840.23	1.66777	15625.3	0	2236.3	3425.85	0
region3_LSVex14ex16pex17ex18ex22.fa	0	0	0	0	0	0	0	0	0	0	0	0	0	0	395.393	0
region3_LSVex14ex16pex17ex22.fa	0	0	0	1583.66	3954.07	0	0	0	0	0	0	0	0	0	436.352	0
region3_LSVex14ex16pex21ex22.fa	0	0	0	0	0	487.925	0	12319.7	2677.05	0	0	0	0	0	0	0.0628111
region3_LSVex14ex17ex18ex22.fa	0	0	0.0039351	0	0	0	0	14.3014	0	0	0	0	0	0	0.00045324	0
region3_LSVex14ex17ex22.fa	0	0	5.52284e-05	0.00257503	0.0198051	0	1943.44	0	0	0	0	0	18264.6	0	0	0
region3_LSVex14ex21pex22.fa	0	0	0	0	0	0	0	0	0	0	0	0	0	1496.56	0	0
region3_LSVex14ex16ex17ex18ez19ex20ex21ex22.fa	157.688	0	0	0	0	0	0	0	68.5301	0	269.694	0	0	0	0	0
region4_LSVex25ex25pex26ex28.fa	3629.64	14104.3	0.00100222	7902.31	2806.36	0	0	0	3814.9	5003.28	4384.9	0	0	2160.44	5702.57	47101.1
region4_LSVex25ex26ex27ex28.fa	535.258	0	0.00192512	769.921	11040.9	0	0	0	948.388	294.795	2382.83	0	4882.46	997.41	0	0
region4_LSVex25ex26ex28.fa	232412	260324	215772	210924	149958	210544	207187	211995	193460	174032	230331	359767	39996.8	164323	198587	210006
region4_LSVex25ex26pex28.fa	5548.29	0	4589.72	11018.3	7116.7	0	5767.08	6163.19	7757.78	5334.95	4855.18	0	15316.6	9160.24	3749.61	0

### Sheet: meta data
sample	total number of reads		donor	eye	celltype	region
03_D117_li_CD29pos_p	44836651		117	left	Müller cells	periphery
04_D117_li_CD29pos_m	39388989		117	left	Müller cells	macula
13_D117_re_CD29pos_p	43313872		117	right	Müller cells	periphery
14_D117_re_CD29pos_m	38015045		117	right	Müller cells	macula
23_D118_li_CD29pos_p	47893808		118	left	Müller cells	periphery
24_D118_li_CD29pos_m	49989849		118	left	Müller cells	macula
33_D118_re_CD29pos_p	52123131		118	right	Müller cells	periphery
34_D118_re_CD29pos_m	41255281		118	right	Müller cells	macula
01_D117_li_CD29neg_p	61897157		117	left	Neurons	periphery
02_D117_li_CD29neg_m	68648569		117	left	Neurons	macula
11_D117_re_CD29neg_p	66223420		117	right	Neurons	periphery
12_D117_re_CD29neg_m	60991940		117	right	Neurons	macula
21_D118_li_CD29neg_p	60990575		118	left	Neurons	periphery
22_D118_li_CD29neg_m	60490861		118	left	Neurons	macula
31_D118_re_CD29neg_p	56558956		118	right	Neurons	periphery
32_D118_re_CD29neg_m	61685209		118	right	Neurons	macula
